# Beyond the surface: plasmalogens are dispensable for retinal integrity and fertility in the mouse

**DOI:** 10.64898/2026.04.09.717382

**Authors:** Ilaria Dorigatti, Viktorija Juric, Michael J. Blumer, Denise Kummer, Janik Kokot, Georg Golderer, Fabian Dorninger, Johannes Berger, Markus A. Keller, Katrin Watschinger

**Affiliations:** Institute of Molecular Biochemistry, Biocenter, Medical University of Innsbruck, 6020 Innsbruck, Austria; Institute of Human Genetics, Medical University of Innsbruck, 6020 Innsbruck, Austria; Department of Anatomy, Histology and Embryology, Institute of Clinical and Functional Anatomy, Medical University of Innsbruck, 6020 Innsbruck, Austria; Department of Pathobiology of the Nervous System, Center for Brain Research, Medical University of Vienna, 1090 Vienna, Austria

**Keywords:** ether lipids, PEDS1, Rhizomelic Chondrodysplasia Punctata, lipidomics, cataract

## Abstract

Ether lipids and their subclass, the plasmalogens, are critical regulators of membrane organization, signaling, and stress responses in multiple tissues. Inborn errors in their anabolism cause severe multi-organ diseases such as Rhizomelic Chondrodysplasia Punctata and related peroxisomal disorders. The *Gnpat* knockout mouse model, characterized by total ether lipid deficiency, recapitulates key features of this disorder, including dense bilateral cataracts, microphthalmia, and infertility, but the specific contribution of different subclasses like plasmalogens remains elusive. The recent identification of the *Peds1* gene allows dissecting the impact of selective plasmalogen deficiency with retention of plasmanyl lipids, another ether lipid subgroup. Here, we performed the first side-by-side comparison of *Gnpat* and *Peds1* knockout in mice on a matched genetic background (C57BL/6 x CD1). In contrast to the situation in *Gnpat* knockout mice, plasmanyl lipids in *Peds1* knockout mice were sufficient to prevent cataract formation and maintain normal ocular structures, despite marked shifts in the ocular phospholipidome. Also, fertility and reproductive function were found to be preserved in *Peds1* knockout mice. Our data demonstrate that plasmanyl lipids can partially protect against the severe phenotypes observed in mouse models of total ether lipid deficiency; notably, the ocular and reproductive phenotypes were plasmalogen-independent, indicating that loss of the vinyl ether double bond is not the key determinant of all symptoms in human and murine ether lipid deficiency and can at least partly be compensated by plasmanyl lipids.

**Highlights:**

- In mice, total ether lipid deficiency causes cataracts and infertility.
- The role of plasmalogens in these phenomena remains unclear.
- Two *PEDS*1-deficient patients were reported, but cataracts were observed in only one case.
- *Peds*1-deficient mice have no cataracts or ocular abnormalities.
- Mice with a deletion of *Peds1* display normal fertility rates.
