## Extended data for "Beyond the surface: plasmalogens are dispensable for retinal integrity and fertility in the mouse"

### Sheet: Annotation list
										Sample Names	WT	WT	WT	WT	WT	Gnpat KO	Gnpat KO	Gnpat KO	Gnpat KO	Gnpat KO	Peds1 KO	Peds1 KO	Peds1 KO	Peds1 KO	Peds1 KO
										Injection sequence	5	6	7	16	18	8	9	17	20	23	10	11	19	21	22
																											Average Peak Heights				GNPAT KO vs. WT				Peds1 KO vs. WT
*Alignment ID	Average Rt(min)	Average Mz	Average mobility	*Average CCS	Ontology	Metabolite name	Comments	Adduct type	m/z matched	MS/MS matched	19640_1_6_21-11-2023_21-14-31_Bruker Lipidomics 4D Method V1 negative mode VJ2 55 C ELUTE _1	19641_6_7_21-11-2023_21-30-14_Bruker Lipidomics 4D Method V1 negative mode VJ2 55 C ELUTE _1	19642_15_8_21-11-2023_21-45-57_Bruker Lipidomics 4D Method V1 negative mode VJ2 55 C ELUTE _1	19651_8_13_22-11-2023_00-07-32_Bruker Lipidomics 4D Method V1 negative mode VJ2 55 C ELUTE _1	19653_10_15_22-11-2023_00-38-57_Bruker Lipidomics 4D Method V1 negative mode VJ2 55 C ELUTE _1	19643_4_9_21-11-2023_22-01-41_Bruker Lipidomics 4D Method V1 negative mode VJ2 55 C ELUTE _1	19644_2_10_21-11-2023_22-17-25_Bruker Lipidomics 4D Method V1 negative mode VJ2 55 C ELUTE _1	19652_9_14_22-11-2023_00-23-14_Bruker Lipidomics 4D Method V1 negative mode VJ2 55 C ELUTE _1	19655_11_17_22-11-2023_01-10-23_Bruker Lipidomics 4D Method V1 negative mode VJ2 55 C ELUTE _1	19658_13_20_22-11-2023_01-57-32_Bruker Lipidomics 4D Method V1 negative mode VJ2 55 C ELUTE _1	19645_3_11_21-11-2023_22-33-10_Bruker Lipidomics 4D Method V1 negative mode VJ2 55 C ELUTE _1	19646_7_12_21-11-2023_22-48-55_Bruker Lipidomics 4D Method V1 negative mode VJ2 55 C ELUTE _1	19654_14_16_22-11-2023_00-54-40_Bruker Lipidomics 4D Method V1 negative mode VJ2 55 C ELUTE _1	19656_5_18_22-11-2023_01-26-06_Bruker Lipidomics 4D Method V1 negative mode VJ2 55 C ELUTE _1	19657_12_19_22-11-2023_01-41-49_Bruker Lipidomics 4D Method V1 negative mode VJ2 55 C ELUTE _1		WT_Average	GNPAT KO_Average	PEDS1 KO_Average		log2(fold-change)	*q value(FDR corrected p-values calculated with Benjamini- Hochberg	-log10(q value)		log2(fold-change)	*q value(FDR corrected p-values calculated with Benjamini- Hochberg	-log10(q value)
316844	7.172	610.535	1.2436	254.672	Cer_NS	Cer(36:1;2O)	RT–m/z confirmed	[M+HCOO]-	TRUE	TRUE	1295613	1283202	344588	1053927	1243962	2119780	940054	1731821	1941428	1572048	1757826	1526376	684332	1399209	1438668		1.04426e+06	1.66103e+06	1.36128e+06		0.669596	0.084981	1.071		0.382487	0.402253	0.3955
366892	9.365	694.632	1.3368	273.043	Cer_NDS	Cer(42:1;2O)	RT–m/z confirmed	[M+HCOO]-	TRUE	TRUE	359334	450015	182740	511948	460073	504004	413862	546547	527512	533748	624969	466513	320452	408726	533902		392822	505135	470912		0.362792	0.162918	0.788		0.261583	0.507401	0.2946
365867	8.653	692.615	1.3263	270.913	Cer_NS	Cer(42:2;2O)	RT–m/z confirmed	[M+HCOO]-	TRUE	TRUE	1227299	1160575	710579	1348738	1457660	2298138	2211204	2451647	2177334	2213692	2236214	1911612	1164327	1777612	1551883		1.18097e+06	2270403	1.72833e+06		0.942976	0.000827	3.082		0.549406	0.125851	0.9001
364831	8.056	690.598	1.3186	269.349	Cer_NS	Cer(42:3;2O)	RT–m/z confirmed	[M+HCOO]-	TRUE	TRUE	614490	701837	170051	814683	657027	1337287	922323	1254288	992248	1041451	1504198	1148896	532267	1011883	938344		591618	1.10952e+06	1.02712e+06		0.907198	0.014361	1.843		0.795864	0.153053	0.8152
392494	5.65	744.552	1.3462	274.596	HexCer_NS	HexCer(34:1;2O)	RT–m/z confirmed	[M+HCOO]-	TRUE	TRUE	86448	89106	324034	104975	120883	139896	129063	135277	133026	130943	84293	108288	181034	96402	97923		145089	133641	113588		-0.118577	0.821847	0.08521		-0.35313	0.666275	0.1763
405390	6.415	772.584	1.3775	280.791	HexCer_NS	HexCer(36:1;2O)	RT–m/z confirmed	[M+HCOO]-	TRUE	TRUE	325114	270036	228052	341849	385059	330471	275597	302602	325767	267802	422612	275382	271067	297830	332732		310022	300448	319925		-0.0452562	0.798231	0.09787		0.0453613	0.878377	0.05632
423755	7.288	818.626	1.4248	290.149	HexCer_HDS	HexCer(38:0;3O)	RT–m/z confirmed	[M+HCOO]-	TRUE	TRUE	145998	135388	10532	133204	243880	139879	90752	117293	72542	80711	259325	230124	8355	196936	121919		133800	100235	163332		-0.41669	0.492498	0.3076		0.287723	0.742163	0.1295
417952	7.184	800.621	1.4054	286.306	HexCer_NS	HexCer(38:1;2O)	RT–m/z confirmed	[M+HCOO]-	TRUE	TRUE	650077	826340	764702	869160	613426	474815	341930	515728	500395	455847	812313	689331	854849	727521	726612		744741	457743	762125		-0.702201	0.006524	2.185		0.0332892	0.852495	0.06931
422518	7.56	814.633	1.4164	288.467	HexCer_NDS	HexCer(39:1;2O)	RT–m/z confirmed	[M+HCOO]-	TRUE	TRUE	51320	62637	31678	78051	74606	95816	72747	126879	113650	120557	77108	69792	33012	67538	64598		59658.4	105930	62409.6		0.828311	0.016401	1.785		0.0650427	0.88019	0.05542
427604	8.24	830.664	1.4405	293.285	HexCer_NDS	HexCer(40:0;2O)	RT–m/z confirmed	[M+HCOO]-	TRUE	TRUE	172214	123329	25846	164243	226229	130326	74958	207369	104209	107370	309114	221805	33492	186381	136784		142372	124846	177515		-0.189513	0.729478	0.137		0.318275	0.674239	0.1712
432187	8.032	846.662	1.4521	295.553	HexCer_HDS	HexCer(40:0;3O)	RT–m/z confirmed	[M+HCOO]-	TRUE	TRUE	723018	692051	36336	728728	1209671	366690	452557	641488	213228	245145	988849	992670	25776	772157	526728		677961	383822	661236		-0.820766	0.245516	0.6099		-0.0360366	0.973228	0.01179
427054	7.95	828.649	1.4296	291.065	HexCer_NS	HexCer(40:1;2O)	RT–m/z confirmed	[M+HCOO]-	TRUE	TRUE	1484655	1656151	971935	1630914	1864015	1485762	1053358	1750255	1734772	1475124	1835616	1775691	1236427	1212870	1597304		1521534	1.49985e+06	1.53158e+06		-0.0207043	0.914679	0.03873		0.00949566	0.973228	0.01179
439416	7.206	868.61	1.4473	294.464	HexCer_AP	HexCer(41:4;4O)	RT–m/z confirmed	[M+HCOO]-	TRUE	TRUE	419813	619137	506208	728733	540273	397328	278179	325146	253819	286886	597602	547348	297476	474490	541420		562833	308272	491667		-0.868504	0.010091	1.996		-0.195024	0.519011	0.2848
435465	8.636	856.683	1.4568	296.463	HexCer_NS	HexCer(42:1;2O)	RT–m/z confirmed	[M+HCOO]-	TRUE	TRUE	3211300	2578112	1565504	2800907	3669175	1560045	1968985	4457984	2690932	2315664	5845832	4714682	1637199	4280556	3181708		2.765e+06	2598722	3.932e+06		-0.089477	0.81861	0.08692		0.507982	0.347847	0.4586
434866	7.906	854.67	1.4499	295.064	HexCer_NDS	HexCer(42:2;2O)	RT–m/z confirmed	[M+HCOO]-	TRUE	TRUE	4151227	3353066	366735	3193160	5954806	8073089	5860026	7638993	6942156	5864348	6741617	6734440	403288	4919178	4107926		3.4038e+06	6.87572e+06	4.58129e+06		1.01437	0.018667	1.729		0.428608	0.572607	0.2421
434128	7.297	852.654	1.4427	293.605	HexCer_NS	HexCer(42:3;2O)	RT–m/z confirmed	[M+HCOO]-	TRUE	TRUE	189288	169684	26900	168161	233680	446233	262672	561505	273452	279332	618822	550040	41788	487389	190973		157543	364639	377802		1.21073	0.033585	1.474		1.26189	0.238666	0.6222
439453	8.247	868.684	1.4634	297.729	HexCer_NDS	HexCer(43:2;2O)	RT–m/z confirmed	[M+HCOO]-	TRUE	TRUE	195244	113082	11152	140785	192202	300406	258954	310958	236268	225162	279874	291401	4939	210422	136354		130493	266350	184598		1.02935	0.016257	1.789		0.500415	0.542531	0.2656
272332	1.608	540.328	1.122	230.439	LPC	LPC(16:0)	RT–m/z confirmed	[M+HCOO]-	TRUE	TRUE	136672	167737	62222	168037	179804	606301	275345	260501	273210	274972	227864	231885	113496	165029	171731		142894	338066	182001		1.24235	0.041317	1.384		0.348997	0.393127	0.4055
289931	2.586	568.356	1.1569	237.319	LPC	LPC(18:0)	RT–m/z confirmed	[M+HCOO]-	TRUE	TRUE	115324	137954	36506	129877	157862	385942	219461	252118	221015	205868	187021	183172	74499	162217	141823		115505	256881	149746		1.15315	0.016257	1.789		0.374571	0.432004	0.3645
288840	1.786	566.348	1.1417	234.206	LPC	LPC(18:1)	RT–m/z confirmed	[M+HCOO]-	TRUE	TRUE	28167	35095	9570	30518	41390	147937	109028	57368	77197	92419	64272	59222	27214	48238	48607		28948	96789.8	49510.6		1.74139	0.01162	1.935		0.774274	0.125851	0.9001
215113	1.72	452.28	0.9868	203.64	LPE	LPE(16:0)	RT–m/z confirmed	[M-H]-	TRUE	TRUE	15810	21000	11375	30962	17730	277628	104232	95079	89967	74994	33658	24958	8908	23103	22424		19375.4	128380	22610.2		2.72812	0.036472	1.438		0.222748	0.674239	0.1712
233004	2.696	480.306	1.0228	210.712	LPE	LPE(18:0)	RT–m/z confirmed	[M-H]-	TRUE	TRUE	39524	54773	33592	116510	75014	1718672	416090	440360	382269	314346	126635	116082	30756	74396	89391		63882.6	654347	87452		3.35656	0.091496	1.039		0.453068	0.485684	0.3136
231718	1.849	478.295	1.0089	207.853	LPE	LPE(18:1)	RT–m/z confirmed	[M-H]-	TRUE	TRUE	17003	11139	25458	32650	24003	312164	152735	116568	51970	109244	21190	34961	8698	19614	19214		22050.6	148536	20735.4		2.75192	0.037258	1.429		-0.088722	0.88019	0.05542
380950	4.685	722.485	1.3182	269.043	PC	PC(14:0/14:0)	RT–m/z confirmed	[M+HCOO]-	TRUE	TRUE	88364	88964	56106	100938	103683	62832	102138	87958	53383	113454	88444	108420	58130	56211	90504		87611	83953	80341.8		-0.0615301	0.821847	0.08521		-0.124961	0.711393	0.1479
395370	5.384	750.522	1.3462	274.568	PC	PC(14:0/16:0)	RT–m/z confirmed	[M+HCOO]-	TRUE	TRUE	554221	450920	466740	566478	533854	380727	352859	432336	414334	304416	357471	390662	320519	316119	453448		514443	376934	367644		-0.448697	0.011203	1.951		-0.484701	0.017887	1.747
394404	4.784	748.508	1.3364	272.571	PC	PC(14:0/16:1)	RT–m/z confirmed	[M+HCOO]-	TRUE	TRUE	112309	89266	66394	145695	163349	190576	272872	212728	191616	324635	137233	159007	119596	67960	143390		115403	238485	125437		1.04723	0.013497	1.87		0.12029	0.786417	0.1043
408330	6.137	778.555	1.3737	279.981	PC	PC(32:0)	RT–m/z confirmed	[M+HCOO]-	TRUE	TRUE	1885712	3005999	1826661	2185086	2231779	2211790	1704173	1955130	2229249	2104616	2025461	1776873	1835216	1658674	2073128		2.22705e+06	2.04099e+06	1.87387e+06		-0.125862	0.512699	0.2901		-0.249111	0.31234	0.5054
407364	5.487	776.535	1.3656	278.354	PC	PC(32:1)	RT–m/z confirmed; RT matched to JK	[M+HCOO]-	TRUE	TRUE	837878	846333	672133	873012	1042821	1685291	1380705	1277948	1501363	1524333	1031043	1230539	865964	766342	903904		854435	1473928	959558		0.786623	0.00178	2.75		0.167399	0.483919	0.3152
406340	4.917	774.53	1.3565	276.502	PC	PC(16:1/16:1)	RT–m/z confirmed; RT matched to JK	[M+HCOO]-	TRUE	TRUE	97934	121719	51027	160817	161978	228405	249106	199921	266861	297973	177984	194356	109452	113964	131147		118695	248453	145381		1.06571	0.006867	2.163		0.292576	0.512545	0.2903
419937	6.9	806.587	1.4009	285.359	PC	PC(16:0/18:0)	RT–m/z confirmed; RT matched to JK	[M+HCOO]-	TRUE	TRUE	598999	805082	499456	671198	728272	944766	546504	818431	900439	749720	637803	650052	582797	600076	740797		660601	791972	642305		0.261669	0.232844	0.6329		-0.0405215	0.850801	0.07017
419363	6.213	804.571	1.3944	284.053	PC	PC(16:0/18:1)	RT–m/z confirmed; RT matched to JK	[M+HCOO]-	TRUE	TRUE	4732400	4941996	2756436	5257771	6734073	8806391	6709332	7878714	8532403	7258871	6561700	6846548	3869834	5384859	5340946		4.88454e+06	7.83714e+06	5.60078e+06		0.682106	0.012697	1.896		0.197406	0.542531	0.2656
418734	5.652	802.552	1.385	282.147	PC	PC(16:0/18:2)	RT–m/z confirmed; RT matched to JK	[M+HCOO]-	TRUE	TRUE	623858	930880	468617	1184635	1175337	2185244	1150382	1446845	2060360	1760616	1651536	1919289	745300	1027153	1266318		876665	1.72069e+06	1.32192e+06		0.972888	0.017457	1.758		0.592536	0.267808	0.5722
417923	5.101	800.541	1.3771	280.539	PC	PC(16:1/18:2)	RT–m/z confirmed; RT matched to JK	[M+HCOO]-	TRUE	TRUE	38667	119385	16605	95840	88441	264482	96331	141285	180183	175639	169617	162545	36156	68909	111841		71787.6	171584	109814		1.25711	0.033585	1.474		0.61325	0.429943	0.3666
428309	6.975	832.608	1.4225	289.616	PC	PC(18:0/18:1)	RT–m/z confirmed; RT matched to JK	[M+HCOO]-	TRUE	TRUE	2571613	2913682	1131978	2207338	3242020	4524986	3637248	4361778	4729281	4462653	2902848	3526058	1183903	2492029	2445120		2.41333e+06	4.34319e+06	2.50999e+06		0.847732	0.007739	2.111		0.0566596	0.904785	0.04345
427567	6.297	830.582	1.4154	288.168	PC	PC(18:1/18:1)	RT–m/z confirmed; RT matched to JK	[M+HCOO]-	TRUE	TRUE	831140	799262	512005	915476	1224028	1459120	1314376	1694304	1528860	1972026	1329673	1637202	877792	1043672	898065		856382	1.59374e+06	1.15728e+06		0.896087	0.008554	2.068		0.434412	0.301237	0.5211
427031	5.879	828.567	1.4072	286.522	PC	PC(36:3)	RT–m/z confirmed; RT matched to JK	[M+HCOO]-	TRUE	TRUE	179232	355023	101032	236103	296106	545698	305212	301859	540955	558448	395804	465621	164151	293758	339799		233499	450434	331827		0.947899	0.035716	1.447		0.507012	0.347847	0.4586
426398	5.533	826.56	1.4026	285.595	PC	PC(16:0/20:4)	RT–m/z confirmed; RT matched to JK	[M+HCOO]-	TRUE	TRUE	1337308	1572698	607002	1584405	1975780	2592545	1767142	3125153	3383578	2643485	2559558	2820823	1238290	1859393	2040074		91970.2	256210	190320		1.47809	0.02132	1.671		1.04919	0.260265	0.5846
426392	5.183	826.551	1.3961	284.26	PC	PC(18:2/18:2)	RT–m/z confirmed; RT matched to JK	[M+HCOO]-	TRUE	TRUE	56247	148678	13569	127047	114310	289534	88458	311928	278318	312813	309182	290618	40617	150999	160182		1.41544e+06	2.70238e+06	2.10363e+06		0.932982	0.016257	1.789		0.57163	0.230366	0.6376
425696	4.922	824.541	1.3923	283.512	PC	PC(36:5)	RT–m/z confirmed; RT matched to JK	[M+HCOO]-	TRUE	TRUE	53955	62713	10678	103712	87759	229349	137991	241619	287324	249664	164950	149465	63232	97125	120345		63763.4	229189	119023		1.84574	0.003901	2.409		0.900445	0.153053	0.8152
425026	4.694	822.529	1.3904	283.128	PC	PC(36:6)	RT–m/z confirmed; RT matched to JK	[M+HCOO]-	TRUE	TRUE	25904	43277	4846	42479	70772	49367	22442	52605	57405	57062	82568	77105	12346	76394	62115		37455.6	47776.2	62105.6		0.351111	0.509016	0.2933		0.729542	0.347847	0.4586
430406	5.927	840.563	1.4146	287.959	PC	PC(37:4)	RT–m/z confirmed	[M+HCOO]-	TRUE	TRUE	19476	39274	3487	25025	48944	45219	28633	65129	48250	39615	56286	54980	15291	43940	40537		27241.2	45369.2	42206.8		0.735923	0.154428	0.8113		0.631685	0.369773	0.4321
436764	7.717	860.639	1.4492	294.893	PC	PC(38:1)	RT–m/z confirmed	[M+HCOO]-	TRUE	TRUE	237368	230021	49756	226550	355849	374661	286913	233643	317649	330847	329290	301635	47624	193617	277004		219909	308743	229834		0.489499	0.198674	0.7019		0.0636869	0.928514	0.03221
435429	6.626	856.605	1.4351	292.033	PC	PC(38:3)	RT–m/z confirmed; RT matched to JK	[M+HCOO]-	TRUE	TRUE	68386	144576	34894	105795	109975	159979	130764	114418	131800	201756	198986	228194	72170	134350	151177		92725.2	147743	156975		0.67206	0.085456	1.068		0.759505	0.223806	0.6501
434824	6.059	854.591	1.4273	290.454	PC	PC(38:4)	RT–m/z confirmed; RT matched to JK	[M+HCOO]-	TRUE	TRUE	155287	201237	54274	161547	251797	290182	215957	271066	309722	299007	256422	306068	126672	256766	218709		164828	277187	232927		0.749894	0.030466	1.516		0.498916	0.324885	0.4883
434099	5.598	852.571	1.4216	289.303	PC	PC(38:5)	RT–m/z confirmed; RT matched to JK	[M+HCOO]-	TRUE	TRUE	335372	510935	109646	371284	560676	823188	594279	1041382	1095361	762181	991983	889047	341104	771331	587826		377583	863278	716258		1.19303	0.012315	1.91		0.923687	0.130886	0.8831
433459	5.35	850.557	1.4192	288.832	PC	PC(16:0/22:6)	RT–m/z confirmed; RT matched to JK	[M+HCOO]-	TRUE	TRUE	1532449	3148347	298454	2176646	3839238	3487574	1415306	3275617	3237357	2972802	4854660	4944209	701276	4299080	3133172		2.19903e+06	2.87773e+06	3.58648e+06		0.388067	0.458463	0.3387		0.705703	0.369773	0.4321
432867	4.76	848.542	1.4083	286.63	PC	PC(38:7)	RT–m/z confirmed; RT matched to JK	[M+HCOO]-	TRUE	TRUE	89530	108484	17248	217463	230803	308776	95006	304416	322467	305167	401556	384863	47434	255165	244629		132706	267166	266729		1.00951	0.084981	1.071		1.00715	0.260265	0.5846
443747	6.822	882.616	1.4573	296.411	PC	PC(40:4)	RT–m/z confirmed; RT matched to JK	[M+HCOO]-	TRUE	TRUE	130886	141465	39727	112917	159880	195851	134661	269818	222756	192366	238255	216217	53639	181212	141972		116975	203090	166259		0.795922	0.037979	1.42		0.507232	0.393127	0.4055
443159	6.589	880.61	1.4521	295.371	PC	PC(40:5)	RT–m/z confirmed; RT matched to JK	[M+HCOO]-	TRUE	TRUE	69786	102778	11290	80251	186766	118952	44250	164771	99456	60805	215895	189798	16229	238353	113395		90174.2	97646.8	154734		0.114858	0.849767	0.0707		0.779004	0.392262	0.4064
442643	6.081	878.587	1.4465	294.243	PC	PC(18:0/22:6)	RT–m/z confirmed; RT matched to JK	[M+HCOO]-	TRUE	TRUE	1022014	2997217	203408	940457	2386795	2042237	760125	2585484	2167222	1766573	3105232	2498703	554717	2888838	1696294		1.50998e+06	1.86433e+06	2.14876e+06		0.304128	0.63229	0.1991		0.508974	0.529448	0.2762
441876	5.426	876.571	1.4366	292.231	PC	PC(18:1/22:6)	RT–m/z confirmed; RT matched to JK	[M+HCOO]-	TRUE	TRUE	232368	419845	39897	312022	606952	490473	200423	646552	583704	450257	643328	622143	180960	673144	419144		322217	474282	507744		0.557713	0.326108	0.4866		0.656069	0.369773	0.4321
441189	4.898	874.557	1.4281	290.514	PC	PC(40:8)	RT–m/z confirmed; RT matched to JK	[M+HCOO]-	TRUE	TRUE	144521	294156	14219	254658	437656	448313	95135	528252	386964	436909	793849	680813	49555	574691	393970		229042	379115	498576		0.727022	0.245516	0.6099		1.1222	0.254694	0.594
453842	9.087	916.692	1.5077	306.489	PC	PC(24:0/18:1)	RT–m/z confirmed	[M+HCOO]-	TRUE	TRUE	44986	57532	8622	56991	60364	59442	39410	187279	66194	51380	193632	208227	11740	148320	68675		45699	80741	126119		0.821139	0.336337	0.4732		1.46455	0.19427	0.7116
455838	4.602	922.557	1.4559	295.927	PC	PC(22:6/22:6)	RT–m/z confirmed	[M+HCOO]-	TRUE	TRUE	24464	1140224	4107	33291	44957	28036	8124	56403	36461	56069	60340	75946	21889	44972	56433		249409	37018.6	51916		-2.75219	0.453843	0.3431		-2.26426	0.540007	0.2676
401004	5.922	762.559	1.3618	277.657	EtherPC(O)	PC(O-16:0/16:1)	RT–m/z confirmed; RT matched to JK	[M+HCOO]-	TRUE	TRUE	39274	25699	26162	41018	54982	6488	836	4742	670	1659	171795	147795	191353	166332	154599		37427	2879	166375		-3.70044	0.002535	2.596		2.15229	5.6e-05	4.25
421829	6.014	812.575	1.3982	284.782	EtherPC(O)	PC(O-16:0/20:4)	RT–m/z confirmed; RT matched to JK	[M+HCOO]-	TRUE	TRUE	34973	33944	15317	28348	32357	3327	165	2545	2826	5411	179345	233427	133835	174291	134303		28987.8	2854.8	171040		-3.34398	0.001678	2.775		2.56082	0.001247	2.904
379081	7.128	718.531	1.285	262.281	PE	PE(16:0/18:0)	RT–m/z confirmed; RT matched to JK	[M-H]-	TRUE	TRUE	35341	63777	30934	40907	38709	104516	41180	57465	77105	44104	44712	42603	30962	27177	48881		41933.6	64874	38867		0.629534	0.169435	0.771		-0.109561	0.783843	0.1058
378228	6.459	716.518	1.2745	260.149	PE	PE(16:0/18:1)	RT–m/z confirmed; RT matched to JK	[M-H]-	TRUE	TRUE	646888	590974	425791	491620	828904	1578398	1213260	1328362	1415005	1408763	485878	592809	355012	526792	503911		596835	1.38876e+06	492880		1.21839	0.000669	3.174		-0.276095	0.392262	0.4064
377194	5.873	714.499	1.267	258.644	PE	PE(16:0/18:2)	RT–m/z confirmed; RT matched to JK	[M-H]-	TRUE	TRUE	151685	247492	130886	272126	331171	647729	445085	643293	692070	694638	372930	397042	163996	285504	275032		226672	624563	298901		1.46224	0.001855	2.732		0.399061	0.392262	0.4064
392492	7.215	744.548	1.3075	266.699	PE	PE(36:1)	RT–m/z confirmed; RT matched to JK	[M-H]-	TRUE	TRUE	1290738	1313135	283932	1374270	1845040	4537364	2810288	3332979	3594470	3505027	1180829	1329493	441128	942623	992542		1221423	3.55603e+06	977323		1.5417	0.002565	2.591		-0.321656	0.560348	0.2515
391460	6.534	742.533	1.2975	264.676	PE	PE(18:1/18:1)	RT–m/z confirmed; RT matched to JK	[M-H]-	TRUE	TRUE	1095743	1103312	743767	1179126	1479912	2943895	2285901	2986176	2560581	2750646	1110699	1179880	660194	820034	832180		1120372	2.70544e+06	920597		1.27189	0.000615	3.211		-0.283336	0.392262	0.4064
390570	5.951	740.517	1.2881	262.784	PE	PE(36:3)	RT–m/z confirmed; RT matched to JK	[M-H]-	TRUE	TRUE	137433	222140	65751	208726	240197	955229	436553	1270817	1074474	1021037	442704	452355	140382	315970	276400		174849	951622	325562		2.44428	0.004116	2.386		0.89682	0.153053	0.8152
389558	5.76	738.503	1.2865	262.452	PE	PE(16:0/20:4)	RT–m/z confirmed; RT matched to JK	[M-H]-	TRUE	TRUE	404716	405284	203143	404099	468991	1418466	1168344	1623292	1758142	1844264	557605	609666	450801	442451	524537		377247	1.5625e+06	517012		2.05028	0.000615	3.211		0.45469	0.120743	0.9181
388441	5.114	736.488	1.276	260.339	PE	PE(16:1/20:4)	RT–m/z confirmed; RT matched to JK	[M-H]-	TRUE	TRUE	44187	59832	11800	58544	62437	354494	180848	464578	495726	464462	123590	143312	58074	71868	115070		47360	392022	102383		3.04919	0.003167	2.499		1.11223	0.070309	1.153
404532	7.236	770.563	1.3307	271.269	PE	PE(18:1/20:1)	RT–m/z confirmed; RT matched to JK	[M-H]-	TRUE	TRUE	219273	204337	37218	195792	346820	999783	571617	573867	667545	757778	225147	284822	13329	171233	174970		200688	714118	173900		1.83121	0.003979	2.4		-0.206695	0.793186	0.1006
403672	7.065	768.548	1.3265	270.421	PE	PE(18:0/20:3)	RT–m/z confirmed; RT matched to JK	[M-H]-	TRUE	TRUE	133173	136888	41658	113524	197801	454120	269741	384952	482056	447657	124587	190064	101370	81249	127160		124609	407705	124886		1.71012	0.002535	2.596		0.0032058	0.993098	0.003008
402864	6.519	766.536	1.3188	268.878	PE	PE(18:0/20:4)	RT–m/z confirmed; RT matched to JK	[M-H]-	TRUE	TRUE	2011712	2333192	854096	2157270	2815073	7335811	5476704	8171306	8754569	8852166	3442859	3415099	1951710	2484387	2916448		2.03427e+06	7.71811e+06	2.8421e+06		1.92374	0.000827	3.082		0.482447	0.241353	0.6173
402003	6.056	764.518	1.3136	267.817	PE	PE(38:5)#1	RT–m/z confirmed; RT matched to JK	[M-H]-	TRUE	TRUE	148524	181199	32753	120961	276596	519535	281332	638688	567361	583687	373602	349335	93711	272454	189461		152007	518121	255713		1.76915	0.006524	2.185		0.750389	0.31234	0.5054
402005	5.834	764.522	1.3089	266.859	PE	PE(38:5)#2	RT–m/z confirmed; RT matched to JK	[M-H]-	TRUE	TRUE	538537	588648	185062	648011	711830	2652904	2200562	3463106	3588540	3282388	865402	1061252	573366	763666	873556		534418	3037500	827448		2.50684	0.000615	3.211		0.630702	0.131262	0.8819
400976	5.344	762.502	1.3023	265.523	PE	PE(38:6)#1	RT–m/z confirmed; RT matched to JK	[M-H]-	TRUE	TRUE	300323	438860	26282	428984	607385	1831703	1070956	3092254	2496823	3208610	1500930	1538971	244909	611766	786844		360367	2.34007e+06	936684		2.69901	0.007222	2.141		1.3781	0.183683	0.7359
400978	5.547	762.503	1.3084	266.773	PE	PE(38:6)#2	RT–m/z confirmed; RT matched to JK	[M-H]-	TRUE	TRUE	1153872	3103682	345411	1391608	1836645	2757480	1408564	2817108	3003241	3033475	2419226	2367166	967956	2041506	1711634		1.56624e+06	2.60397e+06	1.9015e+06		0.733406	0.140636	0.8519		0.279828	0.672148	0.1725
400017	4.93	760.485	1.2965	264.351	PE	PE(38:7)	RT–m/z confirmed; RT matched to JK	[M-H]-	TRUE	TRUE	51395	122650	10933	97082	75744	281917	83337	259051	273137	260320	154052	118328	29566	88335	126152		71560.8	231552	103287		1.6941	0.014361	1.843		0.529412	0.45615	0.3409
417947	8.637	800.608	1.3707	279.234	PE	PE(18:0/22:1)	RT–m/z confirmed; RT matched to JK	[M-H]-	TRUE	TRUE	79196	85383	10710	88954	89575	91319	116338	174798	125167	126070	49440	67535	6981	45751	47288		70763.6	126738	43399		0.840774	0.041829	1.379		-0.705346	0.333287	0.4772
415268	7.059	794.562	1.3487	274.8	PE	PE(18:0/22:4)	RT–m/z confirmed; RT matched to JK	[M-H]-	TRUE	TRUE	589704	711636	162126	540505	879142	2503515	1489453	1833146	2472598	2387784	469344	574337	237800	418375	423598		576623	2.1373e+06	424691		1.89009	0.001855	2.732		-0.441215	0.432004	0.3645
414361	6.813	792.543	1.3448	274.005	PE	PE(18:0/22:5)	RT–m/z confirmed; RT matched to JK	[M-H]-	TRUE	TRUE	192692	325145	36448	223536	366811	453803	190946	502997	495094	400218	444542	419975	63544	343555	101678		228926	408612	274659		0.835846	0.091496	1.039		0.262757	0.76649	0.1155
414374	6.32	792.556	1.3388	272.79	PE	PE(18:1/22:4)	RT–m/z confirmed; RT matched to JK	[M-H]-	TRUE	TRUE	461809	774910	114958	474839	705019	626177	828954	754296	645696	746594	728541	713104	158209	281183	556364		506307	720343	487480		0.508672	0.169414	0.771		-0.0546688	0.940374	0.0267
413533	6.31	790.535	1.3391	272.857	PE	PE(18:0/22:6)	RT–m/z confirmed; RT matched to JK	[M-H]-	TRUE	TRUE	3381560	7328365	720703	3952959	5906508	6086490	2816704	8647817	7838292	7347468	7022961	6389688	2310045	5105268	4715442		4258019	6.54735e+06	5.10868e+06		0.62073	0.232844	0.6329		0.262768	0.676817	0.1695
412715	5.629	788.516	1.328	270.615	PE	PE(18:1/22:6)	RT–m/z confirmed; RT matched to JK	[M-H]-	TRUE	TRUE	445619	926285	144280	638188	895279	1317287	687881	1425109	1754952	1498659	1283289	1155425	328111	1153996	747402		609930	1.33678e+06	933645		1.13204	0.027026	1.568		0.614229	0.366934	0.4354
411755	5.087	786.505	1.318	268.595	PE	PE(18:2/22:6)	RT–m/z confirmed; RT matched to JK	[M-H]-	TRUE	TRUE	118166	419377	20909	247281	388845	615081	106594	693475	595681	492792	780487	729246	48117	489655	403418		238916	500725	490185		1.06752	0.115575	0.9371		1.03682	0.295648	0.5292
419344	6.7	804.548	1.3546	275.938	PE	PE(19:0/22:6)	RT–m/z confirmed; RT matched to JK	[M-H]-	TRUE	TRUE	20390	78923	2080	46508	63920	90687	12671	61454	55112	69203	109182	81398	3334	51671	45385		42364.2	57825.4	58194		0.448858	0.509016	0.2933		0.458025	0.641008	0.1931
427045	9.295	828.64	1.4008	285.204	PE	PE(24:0/18:1)	RT–m/z confirmed	[M-H]-	TRUE	TRUE	22358	19215	3726	21756	30598	18366	12787	100130	32131	16672	21481	21169	4794	15960	10047		19530.6	36017.2	14690.2		0.88295	0.448529	0.3482		-0.410882	0.540007	0.2676
429397	5	836.517	1.3589	276.641	PE	PE(44:11)	RT–m/z confirmed	[M-H]-	TRUE	TRUE	35798	188227	8366	72276	80003	108448	24552	109941	126273	114216	123442	107147	40357	59924	97659		76934	96686	85705.8		0.329686	0.652431	0.1855		0.155772	0.878377	0.05632
428847	4.768	834.504	1.3551	275.884	PE	PE(44:12)	RT–m/z confirmed	[M-H]-	TRUE	TRUE	71117	3122314	8789	60514	119749	79287	27281	152595	155943	190123	117829	168716	50198	98000	96419		676497	121046	106232		-2.48253	0.466773	0.3309		-2.67086	0.529448	0.2762
437418	5.269	862.53	1.3856	281.927	PE	PE(22:6/24:6)	RT–m/z confirmed	[M-H]-	TRUE	TRUE	16783	281268	3629	19894	35892	24730	10786	39223	40778	45084	33888	57580	12110	31834	38217		71493.2	32120.2	34725.8		-1.15433	0.543988	0.2644		-1.0418	0.641246	0.193
371252	6.957	702.539	1.2688	259.092	EtherPE(O)	PE(O-16:0/18:1)	RT–m/z confirmed; RT matched to JK	[M-H]-	TRUE	TRUE	153386	132940	55837	165120	193131	63088	10648	26851	8968	19840	1583380	1703984	734471	1357649	1000042		140083	25879	1.27591e+06		-2.43643	0.009045	2.044		3.18717	0.003086	2.511
385397	7.682	730.57	1.3015	265.581	EtherPE(O)	PE(O-16:0/20:1)	RT–m/z confirmed; RT matched to JK	[M-H]-	TRUE	TRUE	146689	185545	31027	151952	295515	30424	6949	15783	4919	8673	2018972	2020394	309985	1279713	1136057		162146	13349.6	1.35302e+06		-3.60242	0.017659	1.753		3.06083	0.028731	1.542
384297	6.975	728.553	1.2921	263.662	EtherPE(O)	PE(O-18:1/18:1)	RT–m/z confirmed; RT matched to JK	[M-H]-	TRUE	TRUE	247547	244892	92684	234661	318314	127220	4285	32858	11258	52986	4138533	4556734	2529222	3265696	2629170		227620	45721.4	3423871		-2.31568	0.01119	1.951		3.91093	0.001098	2.959
382101	6.209	724.523	1.2819	261.621	EtherPE(O)	PE(O-16:0/20:4)	RT–m/z confirmed; RT matched to JK	[M-H]-	TRUE	TRUE	165798	267422	46726	154904	198285	45299	11128	35076	15390	55756	2498098	3031872	1891479	2041398	2308308		166627	32529.8	2354231		-2.35679	0.016257	1.789		3.82056	0.00019	3.722
389586	6.62	738.537	1.2986	264.935	EtherPE(O)	PE(O-17:0/20:4)	RT–m/z confirmed; RT matched to JK	[M-H]-	TRUE	TRUE	2470	4194	1592	4230	4777	2010	463	695	901	384	88296	91595	47841	59893	54720		3452.6	890.6	68469		-1.95483	0.014361	1.843		4.3097	0.001402	2.853
399070	8.313	758.601	1.3325	271.717	EtherPE(O)	PE(O-18:0/20:1)	RT–m/z confirmed; RT matched to JK	[M-H]-	TRUE	TRUE	141850	159713	8467	150646	242060	4565	582	12424	2080	4030	667511	758088	23569	478122	638619		140547	4736.2	513182		-4.89118	0.016257	1.789		1.86842	0.091904	1.037
397123	7.341	754.571	1.3219	269.577	EtherPE(O)	PE(O-16:0/22:3)	RT–m/z confirmed; RT matched to JK	[M-H]-	TRUE	TRUE	12144	21225	3206	15529	33501	3335	1018	2542	708	2851	306578	288342	92247	248295	244190		17121	2090.8	235930		-3.03364	0.033585	1.474		3.78452	0.004363	2.36
396310	6.79	752.552	1.3123	267.627	EtherPE(O)	PE(O-16:0/22:4)	RT–m/z confirmed; RT matched to JK	[M-H]-	TRUE	TRUE	210595	217701	62962	182484	247593	29383	4057	24847	4267	28629	1619841	1979105	732538	1523740	1078420		184267	18236.6	1.38673e+06		-3.33689	0.005964	2.224		2.91182	0.005498	2.26
396312	7.022	752.552	1.314	267.987	EtherPE(O)	PE(O-18:0/20:4)	RT–m/z confirmed; RT matched to JK	[M-H]-	TRUE	TRUE	218840	223467	55177	223101	292424	51022	686	26498	6132	51025	2585898	2928536	2057530	2255494	2324271		202602	27072.6	2.43035e+06		-2.90374	0.010617	1.974		3.58444	5.6e-05	4.25
394415	6.014	748.525	1.3044	266.058	EtherPE(O)	PE(O-16:0/22:6)	RT–m/z confirmed; RT matched to JK	[M-H]-	TRUE	TRUE	202923	408034	74830	412039	504222	30385	3930	44437	14852	65719	2760343	2819030	1702884	2658508	2353066		320410	31864.6	2.45877e+06		-3.32989	0.016257	1.789		2.93995	0.000335	3.475
409145	7.539	780.587	1.344	273.927	EtherPE(O)	PE(O-18:0/22:4)	RT–m/z confirmed; RT matched to JK	[M-H]-	TRUE	TRUE	168073	144907	28188	89357	137385	21972	1675	11903	2266	17709	2015427	2191623	572786	1805556	1686212		113582	11105	1.65432e+06		-3.35445	0.012315	1.91		3.86443	0.005498	2.26
408337	7.028	778.569	1.3374	272.595	EtherPE(O)	PE(O-18:0/22:5)	RT–m/z confirmed; RT matched to JK	[M-H]-	TRUE	TRUE	48601	46992	9158	37565	50131	5290	0	612	0	16945	402816	574838	191188	406650	435118		38489.4	4569.4	402122		-3.07438	0.012315	1.91		3.3851	0.003967	2.402
407387	6.761	776.557	1.3335	271.811	EtherPE(O)	PE(O-18:0/22:6)	RT–m/z confirmed; RT matched to JK	[M-H]-	TRUE	TRUE	1132418	1217004	104031	817670	1315306	20281	2978	82755	8171	43098	2786676	3047061	2136522	2638537	2502174		917286	31456.6	2622194		-4.86594	0.012315	1.91		1.51533	0.00282	2.55
420567	8.288	808.611	1.3766	280.397	EtherPE(O)	PE(O-42:4)	RT–m/z confirmed	[M-H]-	TRUE	TRUE	21083	14837	2380	9692	14568	2075	1061	402	0	2255	109689	124938	14665	69478	94082		12512	1158.6	82570.4		-3.43286	0.016257	1.789		2.72231	0.031731	1.499
419943	7.413	806.596	1.3641	277.869	EtherPE(O)	PE(O-18:1/24:4)	RT–m/z confirmed	[M-H]-	TRUE	TRUE	17156	15557	2491	9988	19993	1016	1078	1694	223	524	135026	103333	28131	107121	93760		13037	907	93474.2		-3.84537	0.013469	1.871		2.84196	0.015121	1.82
355000	6.087	672.488	1.2393	253.288	EtherPE(P)	PE(P-32:1)	RT–m/z confirmed	[M-H]-	TRUE	TRUE	138761	146388	71691	182482	174160	5707	2738	19597	3450	3369	2404	5071	1056	3381	1479		142696	6972.2	2678.2		-4.35519	0.00178	2.75		-5.73554	0.001402	2.853
370164	6.832	700.524	1.2712	259.586	EtherPE(P)	PE(P-16:0/18:1)	RT–m/z confirmed; RT matched to JK	[M-H]-	TRUE	TRUE	1731626	1662240	922172	1695064	2156747	9919	10617	138992	10246	10289	21092	24024	22756	21396	32210		1.63357e+06	36012.6	24295.6		-5.50338	0.000827	3.082		-6.07119	0.001088	2.964
384299	7.587	728.553	1.3029	265.865	EtherPE(P)	PE(P-18:0/18:1)	RT–m/z confirmed; RT matched to JK	[M-H]-	TRUE	TRUE	1884458	1762036	305663	1846324	3020253	4861	7004	125295	13325	4553	39132	27773	12607	16979	16896		1.76375e+06	31007.6	22677.4		-5.82988	0.012315	1.91		-6.28124	0.021613	1.665
383203	6.879	726.535	1.2929	263.844	EtherPE(P)	PE(P-18:1/18:1)	RT–m/z confirmed; RT matched to JK	[M-H]-	TRUE	TRUE	2919390	3002538	1875264	3189172	2784200	13005	14200	312055	16476	15597	208039	248325	158983	114541	162366		2.75411e+06	74266.6	178451		-5.21273	0.000268	3.571		-3.94799	0.00019	3.722
380958	6.122	722.51	1.2849	262.248	EtherPE(P)	PE(P-16:0/20:4)	RT–m/z confirmed; RT matched to JK	[M-H]-	TRUE	TRUE	2410898	3123521	826817	2536485	3380378	66875	39808	375619	178261	245768	90940	83388	53432	70855	74864		2.45562e+06	181266	74695.8		-3.75991	0.006	2.222		-5.03892	0.005498	2.26
399078	8.898	758.61	1.3409	273.434	EtherPE(P)	PE(P-18:0/20:0)	RT–m/z confirmed	[M-H]-	TRUE	TRUE	24791	22779	821	42030	49853	205	93	1700	93	271	1816	3079	244	1682	4319		28054.8	472.4	2228		-5.89209	0.024491	1.611		-3.65443	0.064361	1.191
398139	8.261	756.581	1.3328	271.78	EtherPE(P)	PE(P-18:0/20:1)	RT–m/z confirmed; RT matched to JK	[M-H]-	TRUE	TRUE	1022924	859119	53799	808078	1440704	1829	2569	65825	3938	1265	5040	6148	2077	6223	5920		836925	15085.2	5081.6		-5.79389	0.016257	1.789		-7.36367	0.028731	1.542
397121	7.597	754.571	1.3244	270.086	EtherPE(P)	PE(P-18:1/20:1)	RT–m/z confirmed; RT matched to JK	[M-H]-	TRUE	TRUE	1160048	932637	66964	1026403	1572100	5068	4576	73917	1728	3029	210308	271903	131448	156166	224126		951630	17663.6	198790		-5.75155	0.014567	1.837		-2.25915	0.064361	1.191
396314	7.416	752.556	1.3195	269.103	EtherPE(P)	PE(P-18:0/20:3)	RT–m/z confirmed; RT matched to JK	[M-H]-	TRUE	TRUE	98458	96251	23592	109970	195989	967	926	10955	853	460	18522	17629	11348	18133	14092		104852	2832.2	15944.8		-5.21029	0.015649	1.806		-2.7172	0.04896	1.31
395378	6.706	750.535	1.3115	267.476	EtherPE(P)	PE(P-16:0/22:4)	RT–m/z confirmed; RT matched to JK	[M-H]-	TRUE	TRUE	664993	722857	120116	574061	1055262	7897	2484	49073	39548	9863	34273	33918	13884	17631	19360		627458	21773	23813.2		-4.84891	0.012315	1.91		-4.71969	0.021613	1.665
395382	6.871	750.539	1.3144	268.073	EtherPE(P)	PE(P-18:0/20:4)	RT–m/z confirmed; RT matched to JK	[M-H]-	TRUE	TRUE	1390264	1740359	537166	1303098	1668958	31093	23066	116403	33444	43152	31596	29212	31863	24107	32759		1327969	49431.6	29907.4		-4.74764	0.003024	2.519		-5.47258	0.00344	2.463
394411	6.177	748.521	1.3052	266.205	EtherPE(P)	PE(P-38:5)	RT–m/z confirmed; RT matched to JK	[M-H]-	TRUE	TRUE	1976161	2365358	405337	2014251	2701829	85130	25439	332547	95696	91459	542640	560467	244154	377942	413822		1.89259e+06	126054	427805		-3.90824	0.009901	2.004		-2.14533	0.028731	1.542
393479	5.892	746.509	1.3039	265.956	EtherPE(P)	PE(P-16:0/22:6)	RT–m/z confirmed; RT matched to JK	[M-H]-	TRUE	TRUE	1532414	1815210	278217	1449320	2329751	19751	9847	106265	20061	23283	29762	34940	14362	24625	26109		1.48098e+06	35841.4	25959.6		-5.36878	0.010867	1.964		-5.83414	0.017276	1.763
408335	7.412	778.568	1.3416	273.447	EtherPE(P)	PE(P-18:0/22:4)	RT–m/z confirmed; RT matched to JK	[M-H]-	TRUE	TRUE	1495712	1218502	141448	962646	1935620	5738	3857	80430	6734	4392	65814	80097	18337	49525	37204		1.15079e+06	20230.2	50195.4		-5.82996	0.014567	1.837		-4.51892	0.028731	1.542
407390	7.165	776.557	1.3359	272.296	EtherPE(P)	PE(P-18:0/22:5)	RT–m/z confirmed; RT matched to JK	[M-H]-	TRUE	TRUE	80004	82459	14142	67310	111222	833	1002	5616	286	1736	20000	26960	10375	16936	17377		71027.4	1894.6	18329.6		-5.22841	0.010557	1.976		-1.9542	0.048398	1.315
406348	6.654	774.538	1.3331	271.744	EtherPE(P)	PE(P-18:0/22:6)	RT–m/z confirmed; RT matched to JK	[M-H]-	TRUE	TRUE	1821899	2337637	282438	1562020	2786200	23481	14262	133292	24176	22455	35780	41929	17739	25575	29462		1.75804e+06	43533.2	30097		-5.33571	0.012315	1.91		-5.8682	0.021613	1.665
405340	6.005	772.519	1.3264	270.382	EtherPE(P)	PE(P-18:1/22:6)	RT–m/z confirmed; RT matched to JK	[M-H]-	TRUE	TRUE	655685	620307	116216	656621	1058195	6566	4124	58309	8542	12847	19576	25545	13453	18804	25007		621405	18077.6	20477		-5.10326	0.012315	1.91		-4.92346	0.021613	1.665
404498	5.371	770.506	1.3191	268.914	EtherPE(P)	PE(P-40:8)	RT–m/z confirmed; RT matched to JK	[M-H]-	TRUE	TRUE	166854	308043	12276	235657	449013	28875	13293	67626	16182	23746	40355	37881	7839	21993	20596		234369	29944.4	25732.8		-2.96842	0.040482	1.393		-3.1871	0.078174	1.107
393952	5.781	747.51	1.3103	267.267	PG	PG(16:0/18:1)	RT–m/z confirmed	[M-H]-	TRUE	TRUE	497815	725170	180018	579204	870681	667065	452016	707609	672700	535274	701999	623485	271624	588286	516452		570578	606933	540369		0.0891137	0.811214	0.09086		-0.0784777	0.887483	0.05184
392942	5.305	745.496	1.3016	265.486	PG	PG(16:0/18:2)	RT–m/z confirmed	[M-H]-	TRUE	TRUE	152338	304094	12122	250026	491978	659858	165705	613098	500102	484270	1109170	866400	54552	454153	436948		242112	484607	584245		1.00114	0.111343	0.9533		1.2709	0.275822	0.5594
405881	5.372	773.524	1.3488	274.94	PG	PG(18:1/18:1)	RT–m/z confirmed	[M-H]-	TRUE	TRUE	412891	398090	47329	572256	1063943	1236091	1256491	1309762	1118751	1303756	1316222	1335080	341201	778028	879802		498902	1.24497e+06	930067		1.31928	0.009901	2.004		0.898578	0.267808	0.5722
404938	4.904	771.514	1.341	273.373	PG	PG(18:1/18:2)	RT–m/z confirmed	[M-H]-	TRUE	TRUE	18629	34366	7565	18321	33841	75818	29795	76769	34141	69540	83129	87436	17999	50167	44393		22544.4	57212.6	56624.8		1.34356	0.033585	1.474		1.32866	0.127168	0.8956
404090	4.439	769.498	1.3363	272.422	PG	PG(36:4)	RT–m/z confirmed	[M-H]-	TRUE	TRUE	4795	15609	2328	8927	14559	27196	8506	16351	16377	19204	25884	29145	4081	15989	12997		9243.6	17526.8	17619.2		0.923036	0.10924	0.9616		0.930622	0.310019	0.5086
414785	4.357	793.494	1.353	275.673	PG	PG(18:2/20:4)	RT–m/z confirmed	[M-H]-	TRUE	TRUE	16181	24983	3273	17826	32137	41012	21501	48155	38141	46723	49720	52424	15688	40309	30061		18880	39106.4	37640.4		1.05055	0.033585	1.474		0.995423	0.153053	0.8152
424048	4.663	819.512	1.3796	280.942	PG	PG(18:1/22:6)	RT–m/z confirmed	[M-H]-	TRUE	TRUE	29677	65659	8925	31843	47647	88793	58490	102412	86562	84512	72139	75822	30825	67048	51701		36750.2	84153.8	59507		1.19528	0.012315	1.91		0.695307	0.254694	0.594
430702	4.156	841.497	1.3898	282.892	PG	PG(20:4/22:6)	RT–m/z confirmed	[M-H]-	TRUE	TRUE	24296	55868	6521	19048	34832	64818	37835	56432	59960	79889	43199	57778	29006	37055	30293		28113	59786.8	39466.2		1.08859	0.034127	1.467		0.48938	0.432004	0.3645
439040	4.384	867.517	1.4128	287.449	PG	PG(22:5/22:6)	RT–m/z confirmed	[M-H]-	TRUE	TRUE	32003	31578	6135	25080	39892	38824	39814	48180	43528	49966	48528	50718	25818	40040	36375		26937.6	44062.4	40295.8		0.709927	0.040423	1.393		0.581008	0.249313	0.6033
438475	3.999	865.495	1.4071	286.295	PG	PG(22:6/22:6)	RT–m/z confirmed	[M-H]-	TRUE	TRUE	227175	686969	41846	291109	475410	522046	328997	589659	601292	782371	706859	861182	371861	464775	746838		344502	564873	630303		0.713415	0.191422	0.718		0.871534	0.212123	0.6734
437014	5.773	861.542	1.4045	285.777	PI	PI(36:2)	RT–m/z confirmed	[M-H]-	TRUE	TRUE	296199	388123	99226	277289	432700	408092	268630	397564	272409	326055	554176	519533	117329	516084	286998		298707	334550	398824		0.163489	0.652431	0.1855		0.417019	0.515468	0.2878
435754	4.973	857.515	1.3935	283.562	PI	PI(36:4)	RT–m/z confirmed	[M-H]-	TRUE	TRUE	800131	2451309	186593	803460	1318124	1025348	635672	1222041	921927	987135	1314437	1492798	483562	934688	1046217		1.11192e+06	958425	1.05434e+06		-0.214321	0.757299	0.1207		-0.0767167	0.928514	0.03221
444630	5.67	885.545	1.4213	289.082	PI	PI(38:4)	RT–m/z confirmed	[M-H]-	TRUE	TRUE	5711574	7533476	1555212	5975010	8451109	7110919	4884411	9081504	8624599	7656629	9533213	9746931	3941909	8479406	7746340		5.84528e+06	7.47161e+06	7.88956e+06		0.354148	0.357301	0.447		0.432674	0.392262	0.4064
444104	5.047	883.531	1.4139	287.582	PI	PI(38:5)	RT–m/z confirmed	[M-H]-	TRUE	TRUE	1025784	1234084	213569	1119705	1725541	1460168	970697	2006295	1676818	1620769	1782931	1974242	735694	1442848	1485445		1.06374e+06	1.54695e+06	1484232		0.540285	0.200277	0.6984		0.480576	0.392262	0.4064
443392	4.81	881.519	1.4103	286.867	PI	PI(38:6)	RT–m/z confirmed	[M-H]-	TRUE	TRUE	119356	369687	26797	118470	245441	172721	99347	195049	160323	156176	260860	274312	69775	222843	192133		175950	156723	203985		-0.166948	0.798231	0.09787		0.213293	0.793186	0.1006
451598	5.495	909.545	1.4384	292.432	PI	PI(40:6)	RT–m/z confirmed	[M-H]-	TRUE	TRUE	354892	670845	55167	549296	1280845	911464	326264	1038292	743226	620861	1464426	1305195	163325	1218284	731214		582209	728021	976489		0.322444	0.627088	0.2027		0.746066	0.395965	0.4023
386337	5.022	732.483	1.2957	264.377	PS	PS(32:1)	RT–m/z confirmed	[M-H]-	TRUE	TRUE	24127	20712	18407	27738	28506	37268	53510	37143	24384	41628	18937	33764	29231	23554	36225		23898	38786.6	28342.2		0.698668	0.034517	1.462		0.246062	0.429943	0.3666
412724	6.416	788.539	1.3567	276.456	PS	PS(18:0/18:1)	RT–m/z confirmed	[M-H]-	TRUE	TRUE	4150022	3624377	1349236	4042084	5562578	3334386	2600973	4194524	2660236	2453284	4754038	4536586	866398	3615704	3053465		3.74566e+06	3.04868e+06	3.36524e+06		-0.297035	0.464395	0.3331		-0.154511	0.796179	0.09899
411779	5.79	786.523	1.3474	274.571	PS	PS(18:1/18:1)	RT–m/z confirmed	[M-H]-	TRUE	TRUE	1730648	1491984	991418	1518094	1627821	635463	598247	1117392	478578	537369	1855182	1708669	1133696	1421832	1256198		1471993	673410	1.47512e+06		-1.12821	0.008033	2.095		0.00305701	0.993098	0.003008
423098	7.176	816.568	1.3858	282.232	PS	PS(18:0/20:1)	RT–m/z confirmed	[M-H]-	TRUE	TRUE	485866	415362	44180	448223	640001	329401	205775	266345	221837	217132	586146	626298	22047	365178	394800		406726	248098	398894		-0.713149	0.21562	0.6663		-0.0280539	0.973228	0.01179
421138	5.768	810.524	1.3664	278.318	PS	PS(18:0/20:4)	RT–m/z confirmed	[M-H]-	TRUE	TRUE	1268058	1491165	518484	1385393	1792210	1954130	1808648	2463822	2246288	2133056	2041466	2099924	1415422	1789585	1817628		1291062	2.12119e+06	1832805		0.716315	0.018482	1.733		0.505495	0.159974	0.796
420516	5.131	808.508	1.3576	276.528	PS	PS(38:5)	RT–m/z confirmed	[M-H]-	TRUE	TRUE	73697	85486	23937	76222	89781	113646	92321	150998	136237	126655	150036	198867	94798	91232	121691		69824.6	123971	131325		0.8282	0.017659	1.753		0.911332	0.103619	0.9846
419903	4.87	806.493	1.3546	275.927	PS	PS(38:6)	RT–m/z confirmed	[M-H]-	TRUE	TRUE	58214	40636	18854	33275	63798	60152	47446	74314	69028	66792	69271	66033	34855	44509	47301		42955.4	63546.4	52393.8		0.564971	0.093658	1.028		0.286557	0.540007	0.2676
429933	6.292	838.554	1.3936	283.694	PS	PS(18:0/22:4)	RT–m/z confirmed	[M-H]-	TRUE	TRUE	758146	870781	149536	723690	1208804	1004724	805589	1230416	822690	830655	1006528	1167352	336805	941760	894940		742191	938815	869477		0.339049	0.418878	0.3779		0.228357	0.699783	0.155
429424	5.816	836.544	1.3889	282.752	PS	PS(18:0/22:5)	RT–m/z confirmed	[M-H]-	TRUE	TRUE	186868	237212	55902	205979	237859	265475	157196	273274	282234	264685	260471	311950	155174	186156	210936		184764	248573	224937		0.427985	0.21562	0.6663		0.28384	0.529448	0.2762
428861	5.575	834.522	1.3842	281.79	PS	PS(18:0/22:6)	RT–m/z confirmed	[M-H]-	TRUE	TRUE	2593783	3993020	479134	2689940	4922766	3076465	1658150	4393407	3884827	3601474	4880142	5937166	2153546	4220070	4186098		2.93573e+06	3.32286e+06	4.2754e+06		0.178709	0.729478	0.137		0.542342	0.369773	0.4321
428264	4.942	832.508	1.3751	279.962	PS	PS(40:7)	RT–m/z confirmed	[M-H]-	TRUE	TRUE	167883	149071	52148	135587	174696	115668	73304	127701	96454	123201	182782	202563	122639	153288	154072		135877	107266	163069		-0.341114	0.352953	0.4523		0.26318	0.485684	0.3136
427516	4.49	830.491	1.3688	278.681	PS	PS(40:8)	RT–m/z confirmed	[M-H]-	TRUE	TRUE	11675	18565	1376	10693	14666	9583	7137	25536	11276	50529	30465	34722	3918	15465	21013		11395	20812.2	21116.6		0.869029	0.38957	0.4094		0.889977	0.31234	0.5054
440664	8.579	872.63	1.4434	293.647	PS	PS(42:1)	RT–m/z confirmed	[M-H]-	TRUE	TRUE	185479	258957	52130	279136	344997	138498	163344	1130920	233668	199842	1309447	1349280	97693	974938	194427		224140	373254	785157		0.73576	0.536955	0.2701		1.80858	0.19927	0.7006
434756	4.325	854.494	1.3853	281.906	PS	PS(42:10)	RT–m/z confirmed	[M-H]-	TRUE	TRUE	22130	72475	1122	24142	48480	23686	13336	57159	29691	58941	70609	82314	12396	30298	49091		33669.8	36562.6	48941.6		0.118914	0.860185	0.06541		0.539606	0.542531	0.2656
435376	5.612	856.508	1.3892	282.7	PS	PS(42:9)	RT–m/z confirmed	[M-H]-	TRUE	TRUE	112593	60344	62249	89164	40692	23063	39700	27163	22711	22508	43416	56189	88240	77228	72636		73008.4	27029	67541.8		-1.43355	0.017037	1.769		-0.112282	0.808108	0.09253
443718	4.818	882.518	1.4127	287.344	PS	PS(44:10)	RT–m/z confirmed	[M-H]-	TRUE	TRUE	172330	491053	26975	152057	298100	214976	120457	248093	207141	216418	325553	323886	99614	234930	245905		228103	201417	245978		-0.1795	0.79628	0.09893		0.108842	0.895697	0.04784
443127	4.4	880.511	1.4077	286.333	PS	PS(44:11)	RT–m/z confirmed	[M-H]-	TRUE	TRUE	52990	510018	3689	56440	95288	44101	18737	92372	76106	88920	124363	134013	45933	76687	103410		143685	64047.2	96881.2		-1.1657	0.494804	0.3056		-0.568621	0.743951	0.1285
442611	4.236	878.493	1.4038	285.55	PS	PS(44:12)	RT–m/z confirmed	[M-H]-	TRUE	TRUE	79330	2904133	7555	82655	159356	51072	27978	155523	133324	136826	170349	228383	86872	147684	201617		646606	100945	166981		-2.67932	0.450012	0.3468		-1.9532	0.547565	0.2616
450679	4.606	906.529	1.4291	290.563	PS	PS(22:6/24:6)	RT–m/z confirmed	[M-H]-	TRUE	TRUE	11690	800633	2324	11805	21586	9388	4900	13343	19356	18686	14596	29759	12566	12534	23335		169608	13134.6	18558		-3.69076	0.441532	0.355		-3.19209	0.519011	0.2848
393484	6.149	746.531	1.3215	269.556	EtherPS(O)	PS(O-16:0/18:1)	RT–m/z confirmed	[M-H]-	TRUE	TRUE	9980	9418	2140	9898	10992	19013	1082	1772	916	2110	739077	743429	114581	429698	315986		8485.6	4978.6	468554		-0.769277	0.466773	0.3309		5.78706	0.028473	1.546
405357	6.228	772.554	1.3444	274.062	EtherPS(O)	PS(O-36:2)	RT–m/z confirmed	[M-H]-	TRUE	TRUE	1999	1198	2291	4219	3540	9875	1892	807	315	3380	352039	377466	129411	242552	186738		2649.4	3253.8	257641		0.29646	0.79628	0.09893		6.60355	0.005498	2.26
415999	6.244	796.539	1.3602	277.127	EtherPS(O)	PS(O-38:4)	RT–m/z confirmed	[M-H]-	TRUE	TRUE	14134	19324	3222	19486	21150	7448	8675	3420	0	8038	312282	323406	53196	207687	160343		15463.2	5516.2	211383		-1.48709	0.044598	1.351		3.77295	0.024389	1.613
424413	5.987	820.538	1.3787	280.753	EtherPS(O)	PS(O-40:6)	RT–m/z confirmed	[M-H]-	TRUE	TRUE	11239	13862	1900	7225	14750	7578	563	2413	1880	3942	144958	214878	101656	132112	154751		9795.2	3275.2	149671		-1.58049	0.06541	1.184		3.93358	0.001276	2.894
393977	5.319	747.558	1.3603	277.454	SM	SM(34:1;2O)	RT–m/z confirmed	[M+HCOO]-	TRUE	TRUE	1369836	1134098	937765	1328469	1436805	2052553	2448886	1778868	1907982	2070114	1522658	1553215	1836894	1527658	1656374		1.24139e+06	2.05168e+06	1.61936e+06		0.724844	0.003901	2.409		0.383462	0.036316	1.44
392970	4.774	745.547	1.3537	276.132	SM	SM(34:2;2O)	RT–m/z confirmed	[M+HCOO]-	TRUE	TRUE	135734	103246	84053	143906	167638	405662	333814	381027	408732	347654	218785	237506	195765	198908	192579		126915	375378	208709		1.56448	0.000268	3.571		0.717623	0.010711	1.97
406930	6.097	775.589	1.3903	283.382	SM	SM(36:1;2O)	RT–m/z confirmed	[M+HCOO]-	TRUE	TRUE	642205	496476	594434	759927	691502	1086585	883925	909609	929716	951017	1014380	805558	885873	833196	905402		636909	952170	888882		0.580133	0.003969	2.401		0.480905	0.016018	1.795
427949	7.648	831.651	1.4471	294.63	SM	SM(40:1;2O)	RT–m/z confirmed	[M+HCOO]-	TRUE	TRUE	346511	447923	417609	357090	347430	423740	335828	479167	393428	378649	582998	439321	525801	403203	455626		383313	402162	481390		0.0692568	0.63229	0.1991		0.328684	0.118371	0.9268
*q value: False Discovery Rate (FDR) corrected p-values were calculated with Benjamini and Hochberg method *RT–m/z confirmed : Elution patterns of the lipid species were inspected by plotting the retention times vs m/z values for each lipid class separately. *RT matched to JK: Retention behavior for plasmalogens and plasmanyl species were annotated according to the reference library described in …
